# Mitochondria-derived dsRNA-induced stress granules promote IRF3-mediated fibrotic responses

**DOI:** 10.1101/2025.05.14.654103

**Authors:** Jared Travers, Emily Huang, Megan R. McMullen, Jianguo Wu, Christina K. Cajigas-Du Ross, Evi Paouri, Dimitrios Davalos, Vai Pathak, Daniel M. Rotroff, Laura E Nagy

## Abstract

Nucleic acid-induced activation of the anti-viral transcription factor interferon regulatory factor 3 (IRF3) promotes transforming growth factor-beta (TGFβ)-induced fibrotic responses of hepatic stellate cells *in vitro*. Herein, we identified molecular mechanisms underlying TGFβ-induced IRF3 activation. Gene silencing of *IRF3* with short interfering RNA (siRNA) in LX2 human hepatic stellate cells decreased TGFβ-induced fibrotic responses. An unbiased proteomic analysis of homeostatic IRF3-interacting proteins revealed striking enrichment in cytoplasmic stress granule components, including G3BP stress granule assembly factor 1 (G3BP1), G3BP2, and cell cycle associated protein 1 (CAPRIN1). TGFβ induced cytoplasmic accumulation of mitochondria-derived double-stranded RNA (mt-dsRNA) and assembly of IRF3-containing stress granules. Finally, blockade of G3BP1 activity or depletion of mt-dsRNA decreased TGFβ-induced fibrotic responses. Collectively, these findings identify a novel TGFβ-mt-dsRNA-stress granule axis in hepatic stellate cells that promotes IRF3-mediated fibrotic responses and potentially implicate cytoplasmic stress granules as a global regulator of fibrosis.
