## Supplementary Table 1 for "Mitochondria-derived dsRNA-induced stress granules promote IRF3-mediated fibrotic responses"

### Sheet: Table 2
Sample	Protein	Accession	Gene ID	Mass	Pep #	Pep #	Seq	SAF
name				kDa	Total	Unique	Cov (%)
Band 1	Histone H1.2	P16403	H1-2	21.4	18	4	46	0.408451
	Histone H1.4	P10412	H1-4	21.9	17	3	39	0.342466
	Histone H1.3	P16402	H1-3	22.3	16	2	41	0.312217
	Tropomyosin alpha-4 chain	P67936	TPM4	28.5	27	13	68	0.290323
	Histone H1.5	P16401	H1-5	22.6	17	13	38	0.287611
	Tropomyosin alpha-1 chain	P09493	TPM1	32.7	25	12	62	0.221831
	Tropomyosin alpha-3 chain	P06753	TPM3	32.9	20	6	49	0.185965
	Tropomyosin beta chain	P07951	TPM2	32.8	22	5	56	0.179577
	Histone H1.1	Q02539	H1-1	21.8	9	1	24	0.176744
	40S ribosomal protein S6	P62753	RPS6	28.7	12	12	39	0.120482
	Histone H1.0	P07305	H1-0	20.9	4	4	24	0.118557
	60S ribosomal protein L7a	P62424	RPL7A	30	12	12	37	0.109023
	Actin, cytoplasmic 1	P60709	ACTB	41.7	15	1	62	0.106667
	40S ribosomal protein S3a	P61247	RPS3A	29.9	14	14	47	0.0984848
	F-actin-capping protein subunit beta	P47756	CAPZB	31.3	11	11	41	0.0830325
	40S ribosomal protein S4, X isoform	P62701	RPS4X	29.6	14	4	45	0.0798479
	40S ribosomal protein S3	P23396	RPS3	26.7	9	9	41	0.0781893
	rRNA 2'-O-methyltransferase fibrillarin	P22087	FBL	33.8	11	9	31	0.0778816
	Elongation factor 1-alpha 1	P68104	EEF1A1	50.1	9	0	32	0.0735931
	Albumin	P02768	ALB	69.3	22	22	37	0.0689655
	60S ribosomal protein L7	P18124	RPL7	29.2	6	6	21	0.0685484
	F-actin-capping protein subunit alpha-1	P52907	CAPZA1	32.9	11	8	33	0.0664336
	40S ribosomal protein S2	P15880	RPS2	31.3	9	9	30	0.0648464
	Annexin A2	P07355	ANXA2	38.6	11	2	33	0.0589971
	Actin, aortic smooth muscle	P62736	ACTA2	42	10	0	41	0.0583554
	Histone H1.10	Q92522	H1-10	22.5	7	7	28	0.056338
	40S ribosomal protein S4, Y isoform 1	P22090	RPS4Y1	29.4	9	0	24	0.0532319
	60S ribosomal protein L8	P62917	RPL8	28	4	4	19	0.0428016
	Glyceraldehyde-3-phosphate dehydrogenase	P04406	GAPDH	36	6	6	24	0.041791
	Protein TFG	Q92734	TFG	43.4	6	5	10	0.04
	Sideroflexin-3	Q9BWM7	SFXN3	35.5	8	7	27	0.0373832
	Actin-related protein 2/3 complex subunit 2	O15144	ARPC2	34.3	6	6	20	0.0366667
	Emerin	P50402	EMD	29	7	7	25	0.0354331
	Receptor of activated protein C kinase 1	P63244	RACK1	35.1	6	6	25	0.0347003
	ELAV-like protein 1	Q15717	ELAVL1	36.1	7	6	22	0.0337423
	Eukaryotic translation initiation factor 2A	Q9BY44	EIF2A	64.9	6	6	10	0.0324786
	Neutrophil defensin 1	P59665	DEFA1	10.2	2	0	19	0.0319149
	Carbamoyl-phosphate synthase [ammonia], mitochondrial	P31327	CPS1	164.8	20	20	23	0.0313333
	CCR4-NOT transcription complex subunit 9	Q92600	CNOT9	33.6	4	4	13	0.0301003
	Hydroxymethylglutaryl-CoA synthase, mitochondrial	P54868	HMGCS2	56.6	4	3	11	0.0295276
	60S ribosomal protein L13	P26373	RPL13	24.2	6	6	30	0.028436
	40S ribosomal protein S23	P62266	RPS23	15.8	2	2	20	0.027972
	Lysozyme C	P61626	LYZ	16.5	3	3	20	0.027027
	ADP/ATP translocase 2	P05141	SLC25A5	32.8	6	3	20	0.0268456
	Myosin light polypeptide 6	P60660	MYL6	16.9	4	2	30	0.0264901
	Guanine nucleotide-binding protein G(I)/G(S)/G(T) subunit beta-1	P62873	GNB1	37.4	5	2	16	0.0264706
	ATP synthase subunit alpha, mitochondrial	P25705	ATP5F1A	59.7	10	10	26	0.0253165
	Betaine--homocysteine S-methyltransferase 1	Q93088	BHMT	45	5	3	15	0.0246305
	Serine/threonine-protein phosphatase PGAM5, mitochondrial	Q96HS1	PGAM5	32	5	5	18	0.0242215
	Chromatin target of PRMT1 protein	Q9Y3Y2	CHTOP	26.4	3	3	15	0.0241935
	L-lactate dehydrogenase A chain	P00338	LDHA	36.7	3	1	15	0.0240964
	Histone H2B type 2-F	Q5QNW6	H2BC18	13.9	3	0	28	0.0238095
	14-3-3 protein epsilon	P62258	YWHAE	29.2	4	4	14	0.0235294
	40S ribosomal protein S12	P25398	RPS12	14.5	2	2	24	0.0227273
	ATP synthase subunit beta, mitochondrial	P06576	ATP5F1B	56.5	7	7	18	0.0226843
	Interferon-inducible double-stranded RNA-dependent protein kinase activator A	O75569	PRKRA	34.4	3	3	13	0.0223642
	60S acidic ribosomal protein P0	P05388	RPLP0	34.3	5	1	17	0.022082
	Fructose-bisphosphate aldolase B	P05062	ALDOB	39.4	5	5	24	0.021978
	Vimentin	P08670	VIM	53.6	4	4	11	0.0214592
	Guanine nucleotide-binding protein G(I)/G(S)/G(T) subunit beta-2	P62879	GNB2	37.3	4	1	13	0.0205882
	Hemoglobin subunit beta	P68871	HBB	16	2	1	16	0.0204082
	S-adenosylmethionine synthase isoform type-1	Q00266	MAT1A	43.6	4	2	11	0.0202532
	Serine/arginine-rich splicing factor 1	Q07955	SRSF1	27.7	5	5	21	0.0201613
	THO complex subunit 4	Q86V81	ALYREF	26.9	2	2	10	0.0194553
	Histone H4	P62805	H4C1	11.4	2	2	21	0.0194175
	Thioredoxin	P10599	TXN	11.7	2	2	10	0.0190476
	Immunoglobulin lambda constant 2	P0DOY2	IGLC2	11.3	2	0	24	0.0188679
	Immunoglobulin kappa constant	P01834	IGKC	11.8	2	0	32	0.0186916
	Aspartate aminotransferase, mitochondrial	P00505	GOT2	47.5	5	5	17	0.0186047
	Peptidyl-prolyl cis-trans isomerase A	P62937	PPIA	18	2	2	11	0.0181818
	Peroxiredoxin-6	P30041	PRDX6	25	3	3	18	0.0178571
	60S ribosomal protein L6	Q02878	RPL6	32.7	4	4	16	0.0173611
	Argininosuccinate synthase	P00966	ASS1	46.5	4	4	19	0.0169903
	Regucalcin	Q15493	RGN	33.2	2	2	12	0.0167224
	Actin-related protein 2/3 complex subunit 1B	O15143	ARPC1B	40.9	5	5	15	0.016129
	Tricarboxylate transport protein, mitochondrial	P53007	SLC25A1	34	4	4	13	0.0160772
	Ubiquitin-60S ribosomal protein L40	P62987	UBA52	14.7	2	0	14	0.015625
	Peroxiredoxin-1	Q06830	PRDX1	22.1	3	3	16	0.0150754
	Catechol O-methyltransferase	P21964	COMT	30	2	2	11	0.0147601
	Heterogeneous nuclear ribonucleoproteins A2/B1	P22626	HNRNPA2B1	37.4	4	4	18	0.0141643
	60 kDa heat shock protein, mitochondrial	P10809	HSPD1	61	6	6	12	0.0139616
	Alpha-enolase	P06733	ENO1	47.1	5	2	18	0.0138249
	Fumarate hydratase, mitochondrial	P07954	FH	54.6	2	2	8	0.0137255
	60S ribosomal protein L5	P46777	RPL5	34.3	3	3	12	0.013468
	ADP/ATP translocase 3	P12236	SLC25A6	32.8	4	0	13	0.0134228
	ATP synthase subunit gamma, mitochondrial	P36542	ATP5F1C	33	3	3	12	0.0134228
	Cytosolic 10-formyltetrahydrofolate dehydrogenase	O75891	ALDH1L1	98.8	5	5	9	0.0133038
	Arginase-1	P05089	ARG1	34.7	4	4	13	0.0124224
	Heat shock cognate 71 kDa protein	P11142	HSPA8	70.9	6	2	13	0.0123839
	Cofilin-1	P23528	CFL1	18.5	2	2	16	0.0120482
	Adenosylhomocysteinase	P23526	AHCY	47.7	5	5	16	0.0115741
	Multiple myeloma tumor-associated protein 2	Q9BU76	MMTAG2	29.4	3	3	15	0.0114068
	Nucleophosmin	P06748	NPM1	32.6	3	3	8	0.0102041
	RNA-binding protein Raly	Q9UKM9	RALY	32.4	3	3	11	0.00980392
	Serine/threonine-protein phosphatase PP1-gamma catalytic subunit	P36873	PPP1CC	37	3	1	8	0.00928793
	Beta-enolase	P13929	ENO3	47	4	1	14	0.00921659
	Endoplasmic reticulum chaperone BiP	P11021	HSPA5	72.3	5	4	10	0.00917431
	Immunoglobulin heavy constant gamma 1	P01857	IGHG1	36.1	2	0	8	0.00909091
	Glutathione S-transferase A1	P08263	GSTA1	25.6	2	0	10	0.00900901
	Glutathione S-transferase A5	Q7RTV2	GSTA5	25.7	2	1	8	0.00900901
	L-lactate dehydrogenase B chain	P07195	LDHB	36.6	2	1	10	0.00898204
	Malate dehydrogenase, cytoplasmic	P40925	MDH1	36.4	3	3	15	0.00898204
	Charged multivesicular body protein 4b	Q9H444	CHMP4B	24.9	2	2	11	0.00892857
	Glycerol-3-phosphate dehydrogenase [NAD(+)], cytoplasmic	P21695	GPD1	37.5	2	2	9	0.00859599
	Methanethiol oxidase	Q13228	SELENBP1	52.4	3	3	7	0.00847458
	Heterogeneous nuclear ribonucleoprotein D0	Q14103	HNRNPD	38.4	2	1	9	0.0084507
	Poly(rC)-binding protein 2	Q15366	PCBP2	38.6	3	1	10	0.00821918
	Major prion protein	P61768	PRNP	27.6	2	0	8	0.00790514
	DnaJ homolog subfamily C member 9	Q8WXX5	DNAJC9	29.9	2	2	8	0.00769231
	4-hydroxyphenylpyruvate dioxygenase	P32754	HPD	44.9	2	2	7	0.00763359
	Apolipoprotein A-I	P02647	APOA1	30.8	2	2	8	0.00749064
	Prohibitin 1	P35232	PHB1	29.8	2	2	13	0.00735294
	Sterol carrier protein 2	P22307	SCP2	59	4	4	8	0.00731261
	Heterogeneous nuclear ribonucleoprotein A1-like 3	A0A2R8Y4L2	HNRNPA1L3	29.2	2	0	14	0.00727273
	Phosphoglycerate kinase 1	P00558	PGK1	44.6	2	1	9	0.00719424
	Heterogeneous nuclear ribonucleoprotein D-like	O14979	HNRNPDL	46.4	2	1	4	0.00714286
	Voltage-dependent anion-selective channel protein 1	P21796	VDAC1	30.8	2	2	15	0.00706714
	Survival motor neuron protein	Q16637	SMN1	31.8	2	2	7	0.00680272
	Cathepsin Z	Q9UBR2	CTSZ	33.8	2	2	7	0.00660066
	Immunoglobulin heavy constant gamma 4	P01861	IGHG4	35.9	2	0	8	0.00611621
	Stress-70 protein, mitochondrial	P38646	HSPA9	73.6	3	3	7	0.00589102
	Aldehyde dehydrogenase, mitochondrial	P05091	ALDH2	56.3	3	3	8	0.00580271
	Heterogeneous nuclear ribonucleoprotein H3	P31942	HNRNPH3	36.9	2	2	8	0.00578035
	Dimethylglycine dehydrogenase, mitochondrial	Q9UI17	DMGDH	96.8	4	4	5	0.00577367
	Serotransferrin	P02787	TF	77	3	3	5	0.00573066
	Twinfilin-1	Q12792	TWF1	40.3	2	2	7	0.00571429
	Catalase	P04040	CAT	59.7	3	3	8	0.0056926
	Alcohol dehydrogenase 1C	P00326	ADH1C	39.8	2	1	7	0.00533333
	Proliferation-associated protein 2G4	Q9UQ80	PA2G4	43.8	2	2	10	0.00507614
	3-ketoacyl-CoA thiolase, mitochondrial	P42765	ACAA2	41.9	2	2	5	0.00503778
	Isocitrate dehydrogenase [NADP] cytoplasmic	O75874	IDH1	46.6	2	2	6	0.00483092
	Calreticulin	P27797	CALR	48.1	2	2	8	0.00479616
	Peroxisomal acyl-coenzyme A oxidase 1	Q15067	ACOX1	74.4	2	2	4	0.00454545
	Homogentisate 1,2-dioxygenase	Q93099	HGD	49.9	2	2	8	0.00449438
	Phenylalanine-4-hydroxylase	P00439	PAH	51.8	2	2	11	0.00442478
	Pyruvate carboxylase, mitochondrial	P11498	PC	129.6	5	5	7	0.00424448
	Caprin-1	Q14444	CAPRIN1	78.3	3	3	5	0.00423131
	Trifunctional enzyme subunit beta, mitochondrial	P55084	HADHB	51.3	2	2	11	0.00421941
	Heat shock protein HSP 90-alpha	P07900	HSP90AA1	84.6	2	0	3	0.00409836
	Aldehyde dehydrogenase 1A1	P00352	ALDH1A1	54.8	2	2	4	0.00399202
	Protein disulfide-isomerase	P07237	P4HB	57.1	2	2	3	0.00393701
	Hornerin	Q86YZ3	HRNR	282.2	9	9	9	0.00385965
	Desmoglein-1	Q02413	DSG1	113.7	3	3	4	0.00381316
	Keratinocyte proline-rich protein	Q5T749	KPRP	64.1	2	2	3	0.00345423
	Desmocollin-1	Q08554	DSC1	99.9	2	2	3	0.0033557
	Myosin-9	P35579	MYH9	226.4	6	6	4	0.00306122
	MICOS complex subunit MIC60	Q16891	IMMT	83.6	2	2	5	0.00263852
	ATP-citrate synthase	P53396	ACLY	120.8	2	2	3	0.00181653
	Filaggrin-2	Q5D862	FLG2	247.9	3	3	4	0.00125471
	Clathrin heavy chain 1	Q00610	CLTC	191.5	2	2	2	0.00119403
	Filaggrin	P20930	FLG	434.9	2	2	2	0.00049249
Band 2	Polyadenylate-binding protein 1	P11940	PABPC1	70.6	26	4	31	0.171384
	Polyadenylate-binding protein 4	Q13310	PABPC4	70.7	23	13	30	0.107143
	Heat shock cognate 71 kDa protein	P11142	HSPA8	70.9	24	16	34	0.0944272
	Heterogeneous nuclear ribonucleoprotein R	O43390	HNRNPR	70.9	17	10	23	0.07109
	Actin, cytoplasmic 1	P60709	ACTB	41.7	12	1	46	0.0613333
	Progranulin	P28799	GRN	63.5	14	14	23	0.0607083
	Albumin	P02768	ALB	69.3	19	19	31	0.0509031
	Nucleolar protein 56	O00567	NOP56	66	16	16	25	0.0488215
	Stress-70 protein, mitochondrial	P38646	HSPA9	73.6	22	22	34	0.0471281
	Heterochromatin protein 1-binding protein 3	Q5SSJ5	HP1BP3	61.2	14	14	19	0.045208
	Fragile X mental retardation syndrome-related protein 1	P51114	FXR1	69.7	17	15	25	0.0450886
	Ras GTPase-activating protein-binding protein 2	Q9UN86	G3BP2	54.1	7	6	16	0.0414938
	Endoplasmic reticulum chaperone BiP	P11021	HSPA5	72.3	16	15	27	0.0412844
	Synaptic functional regulator FMR1	Q06787	FMR1	71.1	15	14	21	0.0411392
	Heat shock 70 kDa protein 1B	P0DMV9	HSPA1B	70	13	4	22	0.0405616
	Probable ATP-dependent RNA helicase DDX5	P17844	DDX5	69.1	16	10	25	0.0390879
	Elongation factor 1-alpha 1	P68104	EEF1A1	50.1	5	0	17	0.038961
	Heterogeneous nuclear ribonucleoprotein Q	O60506	SYNCRIP	69.6	13	6	16	0.0369181
	Heterogeneous nuclear ribonucleoprotein M	P52272	HNRNPM	77.5	18	18	24	0.0356164
	RNA-binding protein 14	Q96PK6	RBM14	69.4	16	16	24	0.0343797
	Prelamin-A/C	P02545	LMNA	74.1	18	18	29	0.0316265
	Tumor protein p73	O15350	TP73	69.6	14	13	22	0.0314465
	ATP-dependent RNA helicase DDX3X	O00571	DDX3X	73.2	14	4	23	0.0287009
	SPATS2-like protein	Q9NUQ6	SPATS2L	61.7	12	12	23	0.0268817
	Actin, aortic smooth muscle	P62736	ACTA2	42	8	0	30	0.0265252
	Coilin	P38432	COIL	62.6	12	12	21	0.0260417
	Probable ATP-dependent RNA helicase DDX17	Q92841	DDX17	80.2	12	6	17	0.0233196
	S-adenosylmethionine synthase isoform type-1	Q00266	MAT1A	43.6	3	1	9	0.0227848
	Hydroxymethylglutaryl-CoA synthase, mitochondrial	P54868	HMGCS2	56.6	2	2	7	0.0216535
	40S ribosomal protein S23	P62266	RPS23	15.8	2	2	20	0.020979
	RNA-binding protein FUS	P35637	FUS	53.4	4	3	10	0.0209125
	Insulin-like growth factor 2 mRNA-binding protein 3	O00425	IGF2BP3	63.7	9	7	14	0.0207254
	Carbamoyl-phosphate synthase [ammonia], mitochondrial	P31327	CPS1	164.8	14	13	18	0.0206667
	DNA polymerase delta subunit 3	Q15054	POLD3	51.4	5	5	11	0.0193133
	Probable ATP-dependent RNA helicase DDX41	Q9UJV9	DDX41	69.8	11	11	18	0.0192926
	Spermatogenesis-associated serine-rich protein 2	Q86XZ4	SPATS2	59.5	9	9	19	0.0183486
	Insulin-like growth factor 2 mRNA-binding protein 2	Q9Y6M1	IGF2BP2	66.1	8	7	14	0.0166945
	ATP synthase subunit alpha, mitochondrial	P25705	ATP5F1A	59.7	8	8	21	0.0162749
	Ribosomal L1 domain-containing protein 1	O76021	RSL1D1	54.9	7	7	15	0.0142857
	Caprin-1	Q14444	CAPRIN1	78.3	5	5	7	0.0141044
	5'-nucleotidase	P21589	NT5E	63.3	6	6	9	0.0139373
	ATP-dependent RNA helicase DDX18	Q9NVP1	DDX18	75.4	6	6	9	0.0134328
	Beta-actin-like protein 2	Q562R1	ACTBL2	42	5	1	23	0.0132979
	40S ribosomal protein S14	P62263	RPS14	16.3	2	2	16	0.013245
	Betaine--homocysteine S-methyltransferase 1	Q93088	BHMT	45	4	2	15	0.0123153
	Dihydropyrimidinase-related protein 3	Q14195	DPYSL3	61.9	5	3	10	0.0122807
	Myosin-9	P35579	MYH9	226.4	21	17	10	0.0122449
	Fragile X mental retardation syndrome-related protein 2	P51116	FXR2	74.2	3	1	4	0.0118871
	Aspartate aminotransferase, mitochondrial	P00505	GOT2	47.5	3	3	11	0.0116279
	Fructose-bisphosphate aldolase B	P05062	ALDOB	39.4	3	3	16	0.010989
	ATP synthase subunit beta, mitochondrial	P06576	ATP5F1B	56.5	5	5	19	0.0094518
	Alpha-enolase	P06733	ENO1	47.1	3	2	12	0.00921659
	Guanine nucleotide-binding protein-like 3	Q9BVP2	GNL3	62	5	5	10	0.00910747
	Annexin A2	P07355	ANXA2	38.6	3	1	9	0.00884956
	Kinesin light chain 1	Q07866	KLC1	65.3	5	3	9	0.008726
	Ras GTPase-activating protein-binding protein 1	Q13283	G3BP1	52.1	3	2	7	0.00858369
	Eukaryotic translation initiation factor 2A	Q9BY44	EIF2A	64.9	3	3	8	0.00854701
	Protein enabled homolog	Q8N8S7	ENAH	66.5	4	4	9	0.00846024
	Dolichyl-diphosphooligosaccharide--protein glycosyltransferase subunit 1	P04843	RPN1	68.5	4	4	8	0.00823723
	Fumarate hydratase, mitochondrial	P07954	FH	54.6	2	2	8	0.00784314
	Caldesmon	Q05682	CALD1	93.2	6	6	8	0.0075662
	Dihydropyrimidinase-related protein 2	Q16555	DPYSL2	62.3	3	1	6	0.00699301
	Regucalcin	Q15493	RGN	33.2	2	2	12	0.00668896
	ATPase family AAA domain-containing protein 3A	Q9NVI7	ATAD3A	71.3	4	1	6	0.00630915
	RNA-binding protein EWS	Q01844	EWSR1	68.4	3	3	6	0.00609756
	Aldehyde dehydrogenase, mitochondrial	P05091	ALDH2	56.3	2	2	5	0.00580271
	Src substrate cortactin	Q14247	CTTN	61.5	3	3	6	0.00545455
	Zinc finger protein 512	Q96ME7	ZNF512	64.6	2	2	4	0.00529101
	60 kDa heat shock protein, mitochondrial	P10809	HSPD1	61	3	3	7	0.0052356
	La-related protein 7	Q4G0J3	LARP7	66.9	3	3	5	0.00515464
	Lamin-B1	P20700	LMNB1	66.4	3	3	6	0.00511945
	Proliferation-associated protein 2G4	Q9UQ80	PA2G4	43.8	2	2	10	0.00507614
	X-ray repair cross-complementing protein 6	P12956	XRCC6	69.8	3	3	6	0.00492611
	Kinesin light chain 2	Q9H0B6	KLC2	68.9	3	1	6	0.00482315
	Rac GTPase-activating protein 1	Q9H0H5	RACGAP1	71	3	3	6	0.00474684
	Adenosylhomocysteinase	P23526	AHCY	47.7	2	2	8	0.00462963
	Beta-enolase	P13929	ENO3	47	2	1	7	0.00460829
	Methanethiol oxidase	Q13228	SELENBP1	52.4	2	2	5	0.00423729
	RNA-binding protein 39	Q14498	RBM39	59.3	2	2	4	0.00377358
	U3 small nucleolar RNA-associated protein 18 homolog	Q9Y5J1	UTP18	62	2	2	6	0.00359712
	Glutamate dehydrogenase 1, mitochondrial	P00367	GLUD1	61.4	2	1	5	0.00358423
	YTH domain-containing family protein 2	Q9Y5A9	YTHDF2	62.3	2	1	4	0.00345423
	Heterogeneous nuclear ribonucleoprotein L	P14866	HNRNPL	64.1	2	2	4	0.00339559
	Pre-mRNA 3'-end-processing factor FIP1	Q6UN15	FIP1L1	66.5	2	2	5	0.003367
	Probable ATP-dependent RNA helicase DDX52	Q9Y2R4	DDX52	67.4	2	2	3	0.0033389
	Cytosolic 10-formyltetrahydrofolate dehydrogenase	O75891	ALDH1L1	98.8	2	2	5	0.00332594
	Peroxisomal acyl-coenzyme A oxidase 1	Q15067	ACOX1	74.4	2	2	4	0.0030303
	Kinesin-like protein KIFC1	Q9BW19	KIFC1	73.7	2	2	3	0.00297177
	Hornerin	Q86YZ3	HRNR	282.2	6	6	5	0.00280702
	Pyruvate carboxylase, mitochondrial	P11498	PC	129.6	3	3	5	0.00254669
	Heterogeneous nuclear ribonucleoprotein U	Q00839	HNRNPU	90.5	2	2	2	0.00242424
	TRIO and F-actin-binding protein	Q9H2D6	TRIOBP	261.2	5	5	2	0.00211416
	ATP-citrate synthase	P53396	ACLY	120.8	2	2	3	0.00181653
Band 3	Fatty acid-binding protein 5	Q01469	FABP5	15.2	10	9	61	0.192593
	Actin, cytoplasmic 1	P60709	ACTB	41.7	17	1	55	0.104
	Heat shock protein beta-1	P04792	HSPB1	22.8	9	9	38	0.0926829
	Thioredoxin	P10599	TXN	11.7	4	4	34	0.0857143
	Plakophilin-1	Q13835	PKP1	82.8	20	20	30	0.0763052
	Galectin-7	P47929	LGALS7	15.1	2	2	17	0.0735294
	Desmoglein-1	Q02413	DSG1	113.7	23	23	26	0.0714967
	Annexin A2	P07355	ANXA2	38.6	12	3	38	0.0648968
	Glyceraldehyde-3-phosphate dehydrogenase	P04406	GAPDH	36	8	8	34	0.0626866
	Actin, aortic smooth muscle	P62736	ACTA2	42	11	0	33	0.061008
	Nucleoside diphosphate kinase B	P22392	NME2	17.3	3	0	26	0.0592105
	Albumin	P02768	ALB	69.3	24	24	39	0.0591133
	Peroxiredoxin-1	Q06830	PRDX1	22.1	6	5	30	0.0552764
	Nucleoside diphosphate kinase A	P15531	NME1	17.1	3	1	28	0.0526316
	Elongation factor 1-alpha 1	P68104	EEF1A1	50.1	8	0	22	0.0497835
	Purine nucleoside phosphorylase	P00491	PNP	32.1	4	4	18	0.0484429
	Pyruvate kinase PKM	P14618	PKM	57.9	12	11	24	0.047081
	Desmocollin-1	Q08554	DSC1	99.9	13	13	15	0.0469799
	Dynein light chain 1, cytoplasmic	P63167	DYNLL1	10.4	3	1	34	0.0449438
	Triosephosphate isomerase	P60174	TPI1	26.7	6	6	29	0.0441767
	RNA-binding protein EWS	Q01844	EWSR1	68.4	7	7	15	0.0426829
	Alpha-enolase	P06733	ENO1	47.1	14	11	39	0.0414747
	14-3-3 protein sigma	P31947	SFN	27.8	6	6	19	0.0403226
	Protein S100-A11	P31949	S100A11	11.7	2	2	18	0.0380952
	ATP-dependent RNA helicase DDX1	Q92499	DDX1	82.4	16	16	24	0.0378378
	Gelsolin	P06396	GSN	85.6	13	13	15	0.0345269
	Arginase-1	P05089	ARG1	34.7	5	5	13	0.0310559
	Proteasome subunit beta type-5	P28074	PSMB5	28.5	6	6	27	0.0304183
	Peroxiredoxin-2	P32119	PRDX2	21.9	5	4	21	0.030303
	Serpin B12	Q96P63	SERPINB12	46.2	7	7	17	0.0296296
	Caspase-14	P31944	CASP14	27.7	4	4	20	0.0289256
	14-3-3 protein zeta/delta	P63104	YWHAZ	27.7	4	4	19	0.0285714
	Immunoglobulin lambda constant 2	P0DOY2	IGLC2	11.3	2	0	24	0.0283019
	Nuclear fragile X mental retardation-interacting protein 2	Q7Z417	NUFIP2	76.1	13	13	22	0.0273381
	Hemoglobin subunit beta	P68871	HBB	16	2	1	16	0.0272109
	Calmodulin-like protein 3	P27482	CALML3	16.9	4	4	36	0.0268456
	Catalase	P04040	CAT	59.7	12	12	25	0.0265655
	Protein S100-A9	P06702	S100A9	13.2	2	2	18	0.0263158
	Keratinocyte proline-rich protein	Q5T749	KPRP	64.1	8	8	14	0.0259067
	Caprin-1	Q14444	CAPRIN1	78.3	10	10	14	0.0253879
	Lactotransferrin	P02788	LTF	78.1	15	15	25	0.0253521
	Receptor of activated protein C kinase 1	P63244	RACK1	35.1	5	5	19	0.0252366
	Endoplasmic reticulum chaperone BiP	P11021	HSPA5	72.3	11	10	21	0.0244648
	Proteasome subunit alpha type-6	P60900	PSMA6	27.4	5	5	24	0.0243902
	L-lactate dehydrogenase A chain	P00338	LDHA	36.7	5	4	18	0.0240964
	Ubiquitin-60S ribosomal protein L40	P62987	UBA52	14.7	3	0	27	0.0234375
	Elongation factor 2	P13639	EEF2	95.3	11	10	14	0.02331
	Corneodesmosin	Q15517	CDSN	51.5	4	4	8	0.0226843
	Protein S100-A8	P05109	S100A8	10.8	2	2	24	0.0215054
	Carbamoyl-phosphate synthase [ammonia], mitochondrial	P31327	CPS1	164.8	16	16	20	0.0213333
	Proteasome subunit beta type-6	P28072	PSMB6	25.3	3	3	13	0.0209205
	Adenosylhomocysteinase	P23526	AHCY	47.7	8	8	23	0.0208333
	Protein POF1B	Q8WVV4	POF1B	68	9	9	17	0.0203735
	Ataxin-1-like	P0C7T5	ATXN1L	73.3	12	12	17	0.0203193
	Protein-glutamine gamma-glutamyltransferase E	Q08188	TGM3	76.6	9	9	13	0.020202
	Galectin-3	P17931	LGALS3	26.1	4	4	17	0.02
	Protein S100-A7	P31151	S100A7	11.5	2	1	24	0.019802
	Cathepsin D	P07339	CTSD	44.5	6	6	16	0.0194175
	Fructose-bisphosphate aldolase A	P04075	ALDOA	39.4	6	6	18	0.0192308
	Glutathione S-transferase P	P09211	GSTP1	23.3	3	3	16	0.0190476
	Heat shock-related 70 kDa protein 2	P54652	HSPA2	70	10	4	17	0.0187793
	Suprabasin	Q6UWP8	SBSN	60.5	6	6	25	0.0186441
	ATP synthase subunit alpha, mitochondrial	P25705	ATP5F1A	59.7	8	8	21	0.0180832
	Cofilin-1	P23528	CFL1	18.5	2	1	14	0.0180723
	Serpin B3	P29508	SERPINB3	44.5	5	2	14	0.0179487
	Interleukin enhancer-binding factor 3	Q12906	ILF3	95.3	12	10	13	0.0178971
	Peroxiredoxin-6	P30041	PRDX6	25	3	3	17	0.0178571
	Tubulin alpha-1A chain	Q71U36	TUBA1A	50.1	6	0	16	0.0177384
	Insulin-degrading enzyme	P14735	IDE	117.9	11	11	11	0.0176644
	Tropomyosin alpha-3 chain	P06753	TPM3	32.9	4	1	16	0.0175439
	F-actin-capping protein subunit alpha-1	P52907	CAPZA1	32.9	2	1	9	0.0174825
	Vimentin	P08670	VIM	53.6	2	1	6	0.0171674
	Transmembrane emp24 domain-containing protein 9	Q9BVK6	TMED9	27.3	2	2	9	0.0170213
	Gamma-glutamylcyclotransferase	O75223	GGCT	21	2	2	12	0.0159574
	Tubulin beta-2A chain	Q13885	TUBB2A	49.9	5	1	12	0.0157303
	Annexin A4	P09525	ANXA4	35.9	4	4	13	0.015674
	Tubulin alpha-4A chain	P68366	TUBA4A	49.9	6	1	16	0.015625
	Myosin-9	P35579	MYH9	226.4	22	18	11	0.0153061
	Immunoglobulin heavy constant gamma 1	P01857	IGHG1	36.1	3	0	11	0.0151515
	Betaine--homocysteine S-methyltransferase 1	Q93088	BHMT	45	4	2	15	0.0147783
	F-box only protein 50	Q6ZVX7	NCCRP1	30.8	3	3	10	0.0145455
	F-actin-capping protein subunit beta	P47756	CAPZB	31.3	3	3	12	0.0144404
	Filaggrin-2	Q5D862	FLG2	247.9	21	21	16	0.01422
	Voltage-dependent anion-selective channel protein 1	P21796	VDAC1	30.8	2	2	12	0.0141343
	Heat shock 70 kDa protein 1B	P0DMV9	HSPA1B	70	6	2	12	0.0140406
	40S ribosomal protein S23	P62266	RPS23	15.8	2	2	20	0.013986
	Heat shock cognate 71 kDa protein	P11142	HSPA8	70.9	7	1	13	0.0139319
	Heat shock protein HSP 90-beta	P08238	HSP90AB1	83.2	8	1	14	0.0138122
	Fructose-bisphosphate aldolase B	P05062	ALDOB	39.4	4	4	21	0.0137363
	Calmodulin-like protein 5	Q9NZT1	CALML5	15.9	2	2	10	0.0136986
	Hornerin	Q86YZ3	HRNR	282.2	18	18	19	0.0136842
	Involucrin	P07476	IVL	68.4	8	8	15	0.0136752
	Lysozyme C	P61626	LYZ	16.5	2	2	14	0.0135135
	Zinc-alpha-2-glycoprotein	P25311	AZGP1	34.2	3	3	11	0.0134228
	Cystatin-M	Q15828	CST6	16.5	2	2	14	0.0134228
	Platelet-activating factor acetylhydrolase IB subunit beta	P43034	PAFAH1B1	46.6	3	1	10	0.0121951
	Serpin A12	Q8IW75	SERPINA12	47.1	4	4	9	0.0120773
	Prelamin-A/C	P02545	LMNA	74.1	7	7	9	0.0120482
	Interleukin-36 gamma	Q9NZH8	IL36G	18.7	2	2	13	0.0118343
	N-acetyl-D-glucosamine kinase	Q9UJ70	NAGK	37.4	4	4	15	0.0116279
	Galectin-related protein	Q3ZCW2	LGALSL	19	2	2	12	0.0116279
	Lipocalin-1	P31025	LCN1	19.2	2	1	13	0.0113636
	ATP synthase subunit beta, mitochondrial	P06576	ATP5F1B	56.5	6	6	20	0.0113422
	Serpin B5	P36952	SERPINB5	42.1	3	3	8	0.0106667
	Fragile X mental retardation syndrome-related protein 2	P51116	FXR2	74.2	7	6	14	0.0104012
	Tripartite motif-containing protein 29	Q14134	TRIM29	65.8	6	6	10	0.0102041
	Ras-related protein Rab-10	P61026	RAB10	22.5	2	0	11	0.01
	Hydroxymethylglutaryl-CoA synthase, mitochondrial	P54868	HMGCS2	56.6	2	2	7	0.00984252
	Phosphoglucomutase-2	Q96G03	PGM2	68.2	4	4	9	0.00980392
	Aspartate aminotransferase, cytoplasmic	P17174	GOT1	46.2	3	3	10	0.00968523
	Lysosome-associated membrane glycoprotein 1	P11279	LAMP1	44.9	2	2	5	0.00959233
	Aspartate aminotransferase, mitochondrial	P00505	GOT2	47.5	3	3	11	0.00930233
	Immunoglobulin heavy constant gamma 4	P01861	IGHG4	35.9	3	0	11	0.00917431
	Rab GDP dissociation inhibitor beta	P50395	GDI2	50.6	4	3	10	0.00898876
	Malate dehydrogenase, cytoplasmic	P40925	MDH1	36.4	3	3	15	0.00898204
	Nuclear cap-binding protein subunit 1	Q09161	NCBP1	91.8	6	6	8	0.00886076
	Macrophage-capping protein	P40121	CAPG	38.5	3	3	10	0.00862069
	Ubiquitin thioesterase OTU1	Q5VVQ6	YOD1	38.3	2	2	6	0.00862069
	Protein-glutamine gamma-glutamyltransferase K	P22735	TGM1	89.7	6	6	8	0.00856793
	Proteasome subunit alpha type-2	P25787	PSMA2	25.9	2	2	9	0.00854701
	Immunoglobulin heavy constant alpha 1	P01876	IGHA1	37.6	2	2	6	0.00849858
	Puromycin-sensitive aminopeptidase-like protein	A6NEC2	NPEPPSL1	53.7	3	0	7	0.0083682
	4-trimethylaminobutyraldehyde dehydrogenase	P49189	ALDH9A1	53.8	3	3	7	0.00809717
	14-3-3 protein gamma	P61981	YWHAG	28.3	2	2	4	0.00809717
	Serpin B8	P50452	SERPINB8	42.7	3	3	9	0.00802139
	Proteasome subunit alpha type-3	P25788	PSMA3	28.4	2	2	8	0.00784314
	Proteasome subunit alpha-type 8	Q8TAA3	PSMA8	28.5	2	0	10	0.0078125
	Filaggrin	P20930	FLG	434.9	22	22	11	0.00763359
	Proteasome subunit alpha type-1	P25786	PSMA1	29.5	2	2	9	0.00760456
	S-adenosylmethionine synthase isoform type-1	Q00266	MAT1A	43.6	2	0	5	0.00759494
	Proteasome subunit beta type-4	P28070	PSMB4	29.2	2	2	7	0.00757576
	ATP-dependent RNA helicase DDX3X	O00571	DDX3X	73.2	4	1	6	0.00755287
	Toll-interacting protein	Q9H0E2	TOLLIP	30.3	2	2	9	0.00729927
	Plasminogen activator inhibitor 2	P05120	SERPINB2	46.6	3	3	7	0.00722892
	Inositol monophosphatase 2	O14732	IMPA2	31.3	2	2	7	0.00694444
	ADP/ATP translocase 2	P05141	SLC25A5	32.8	2	2	14	0.00671141
	Alpha-actinin-4	O43707	ACTN4	104.8	5	3	7	0.00658617
	Polymeric immunoglobulin receptor	P01833	PIGR	83.2	5	5	9	0.0065445
	Gamma-glutamyl hydrolase	Q92820	GGH	35.9	2	2	7	0.00628931
	Thymidine phosphorylase	P19971	TYMP	49.9	3	3	8	0.00622407
	Vacuolar protein sorting-associated protein 26A	O75436	VPS26A	38.1	2	2	9	0.00611621
	L-lactate dehydrogenase B chain	P07195	LDHB	36.6	2	1	10	0.00598802
	Histidine--tRNA ligase, cytoplasmic	P12081	HARS1	57.4	3	1	6	0.00589391
	Fumarate hydratase, mitochondrial	P07954	FH	54.6	2	2	8	0.00588235
	Annexin A1	P04083	ANXA1	38.7	2	2	6	0.00578035
	Desmocollin-2	Q02487	DSC2	99.9	4	4	5	0.00554939
	ORC ubiquitin ligase 1	Q5W0B1	OBI1	81.1	4	4	5	0.00550964
	DNA replication licensing factor MCM5	P33992	MCM5	82.2	4	4	5	0.00544959
	Sialidase-2	Q9Y3R4	NEU2	42.2	2	2	6	0.00526316
	60 kDa heat shock protein, mitochondrial	P10809	HSPD1	61	3	3	9	0.0052356
	Catenin beta-1	P35222	CTNNB1	85.4	3	2	4	0.00512164
	ATP-dependent RNA helicase DHX15	O43143	DHX15	90.9	3	3	4	0.00503145
	Plakophilin-3	Q9Y446	PKP3	87	4	4	6	0.00501882
	Fragile X mental retardation syndrome-related protein 1	P51114	FXR1	69.7	3	2	3	0.00483092
	Transketolase	P29401	TKT	67.8	2	2	4	0.00481541
	Phosphoglycerate kinase 1	P00558	PGK1	44.6	2	1	6	0.00479616
	Elongation factor 1-gamma	P26641	EEF1G	50.1	2	2	6	0.00457666
	Histidine ammonia-lyase	P42357	HAL	72.7	3	3	5	0.00456621
	Stress-70 protein, mitochondrial	P38646	HSPA9	73.6	2	2	6	0.00441826
	Vinculin	P18206	VCL	123.7	5	5	5	0.00440917
	Adenylyl cyclase-associated protein 1	Q01518	CAP1	51.9	2	2	6	0.00421053
	Calpain-1 catalytic subunit	P07384	CAPN1	81.8	3	3	4	0.00420168
	Protein-glutamine gamma-glutamyltransferase 5	O43548	TGM5	80.7	2	2	5	0.00416667
	Annexin A7	P20073	ANXA7	52.7	2	2	4	0.00409836
	X-ray repair cross-complementing protein 5	P13010	XRCC5	82.7	2	2	2	0.00409836
	ATP-dependent RNA helicase DDX50	Q9BQ39	DDX50	82.5	3	2	4	0.00407056
	CCR4-NOT transcription complex subunit 10	Q9H9A5	CNOT10	82.3	2	2	3	0.00403226
	Vacuolar protein sorting-associated protein 35	Q96QK1	VPS35	91.6	2	2	3	0.00376884
	Alpha-2-macroglobulin-like protein 1	A8K2U0	A2ML1	161	4	4	3	0.00343879
	Plectin	Q15149	PLEC	531.5	12	7	3	0.00341588
	Desmocollin-3	Q14574	DSC3	99.9	2	2	2	0.00334821
	Cytosolic 10-formyltetrahydrofolate dehydrogenase	O75891	ALDH1L1	98.8	2	2	5	0.00332594
	Myosin-14	Q7Z406	MYH14	227.7	6	3	3	0.00300752
	Epiplakin	P58107	EPPK1	555.3	10	5	8	0.00294811
	Arachidonate 12-lipoxygenase, 12R-type	O75342	ALOX12B	80.3	2	2	3	0.00285307
	DNA replication licensing factor MCM7	P33993	MCM7	81.3	2	2	3	0.00278164
	ATP-citrate synthase	P53396	ACLY	120.8	2	2	3	0.0027248
	MICOS complex subunit MIC60	Q16891	IMMT	83.6	2	2	4	0.00263852
	Endoplasmin	P14625	HSP90B1	92.4	2	1	4	0.00249066
	Transitional endoplasmic reticulum ATPase	P55072	VCP	89.3	2	1	2	0.00248139
	Neuroblast differentiation-associated protein AHNAK	Q09666	AHNAK	628.7	5	5	4	0.00135823
	Periplakin	O60437	PPL	204.6	2	2	1	0.00113895
Band 4	Caprin-1	Q14444	CAPRIN1	78.3	17	17	25	0.0860367
	Albumin	P02768	ALB	69.3	20	20	35	0.0574713
	ORC ubiquitin ligase 1	Q5W0B1	OBI1	81.1	25	25	35	0.046832
	Actin, cytoplasmic 1	P60709	ACTB	41.7	9	1	38	0.04
	Fragile X mental retardation syndrome-related protein 2	P51116	FXR2	74.2	13	11	22	0.038633
	Elongation factor 1-alpha 1	P68104	EEF1A1	50.1	4	0	10	0.0367965
	Carbamoyl-phosphate synthase [ammonia], mitochondrial	P31327	CPS1	164.8	23	23	25	0.0213333
	S-adenosylmethionine synthase isoform type-1	Q00266	MAT1A	43.6	3	1	9	0.0202532
	ATP synthase subunit alpha, mitochondrial	P25705	ATP5F1A	59.7	8	8	20	0.0162749
	Histone H2B type 2-E	Q16778	H2BC21	13.9	2	0	19	0.015873
	ATP-dependent RNA helicase DHX15	O43143	DHX15	90.9	10	10	13	0.0150943
	Hemoglobin subunit alpha	P69905	HBA1	15.2	2	2	19	0.0140845
	Aspartate aminotransferase, mitochondrial	P00505	GOT2	47.5	4	4	15	0.0139535
	Hemoglobin subunit beta	P68871	HBB	16	2	1	16	0.0136054
	Immunoglobulin heavy constant gamma 1	P01857	IGHG1	36.1	3	0	11	0.0121212
	Hydroxymethylglutaryl-CoA synthase, mitochondrial	P54868	HMGCS2	56.6	3	2	10	0.011811
	Fructose-bisphosphate aldolase B	P05062	ALDOB	39.4	3	3	15	0.010989
	Betaine--homocysteine S-methyltransferase 1	Q93088	BHMT	45	4	2	15	0.00985222
	Argininosuccinate synthase	P00966	ASS1	46.5	2	2	8	0.00970874
	Alpha-enolase	P06733	ENO1	47.1	3	1	12	0.00921659
	Carbonic anhydrase 3	P07451	CA3	29.5	2	2	8	0.00769231
	ATP synthase subunit beta, mitochondrial	P06576	ATP5F1B	56.5	4	4	11	0.00756144
	Regucalcin	Q15493	RGN	33.2	2	2	12	0.00668896
	Malate dehydrogenase, cytoplasmic	P40925	MDH1	36.4	2	2	11	0.00598802
	Annexin A2	P07355	ANXA2	38.6	2	1	6	0.00589971
	Fumarate hydratase, mitochondrial	P07954	FH	54.6	2	2	8	0.00588235
	60 kDa heat shock protein, mitochondrial	P10809	HSPD1	61	3	3	9	0.0052356
	Keratinocyte proline-rich protein	Q5T749	KPRP	64.1	2	2	3	0.00518135
	4-hydroxyphenylpyruvate dioxygenase	P32754	HPD	44.9	2	2	9	0.00508906
	Proliferation-associated protein 2G4	Q9UQ80	PA2G4	43.8	2	2	10	0.00507614
	Elongation factor 2	P13639	EEF2	95.3	3	3	5	0.004662
	Splicing factor, proline- and glutamine-rich	P23246	SFPQ	76.1	3	3	5	0.00424328
	Myosin-9	P35579	MYH9	226.4	8	7	4	0.00408163
	Hornerin	Q86YZ3	HRNR	282.2	9	9	10	0.00385965
	Glutamate dehydrogenase 1, mitochondrial	P00367	GLUD1	61.4	2	1	5	0.00358423
	Heterogeneous nuclear ribonucleoprotein U-like protein 1	Q9BUJ2	HNRNPUL1	95.7	2	2	3	0.00350467
	Protein argonaute-2	Q9UKV8	AGO2	97.1	3	1	4	0.00349243
	Importin subunit beta-1	Q14974	KPNB1	97.1	3	3	3	0.00342466
	Stress-70 protein, mitochondrial	P38646	HSPA9	73.6	2	2	6	0.00294551
	Retrotransposon-derived protein PEG10	Q86TG7	PEG10	80.1	2	2	3	0.00282486
	Cytoskeleton-associated protein 2-like	Q8IYA6	CKAP2L	83.5	2	2	3	0.00268456
	Dimethylglycine dehydrogenase, mitochondrial	Q9UI17	DMGDH	96.8	2	2	3	0.00230947
	ATP-citrate synthase	P53396	ACLY	120.8	2	2	3	0.00181653
	Myosin-10	P35580	MYH10	228.9	2	1	1	0.00151822
	Filaggrin-2	Q5D862	FLG2	247.9	3	3	3	0.00125471
Band 5	Albumin	P02768	ALB	69.3	22	22	37	0.0673235
	Actin, cytoplasmic 1	P60709	ACTB	41.7	12	1	41	0.0506667
	Heterogeneous nuclear ribonucleoprotein U	Q00839	HNRNPU	90.5	21	21	21	0.0351515
	Thioredoxin	P10599	TXN	11.7	3	3	23	0.0285714
	Elongation factor 1-alpha 1	P68104	EEF1A1	50.1	5	0	16	0.0238095
	Annexin A2	P07355	ANXA2	38.6	4	1	12	0.0235988
	Caprin-1	Q14444	CAPRIN1	78.3	8	8	12	0.022567
	Carbamoyl-phosphate synthase [ammonia], mitochondrial	P31327	CPS1	164.8	21	21	24	0.022
	Helicase MOV-10	Q9HCE1	MOV10	113.6	17	17	16	0.0219342
	Skin-specific protein 32	Q5T750	XP32	26.2	3	3	13	0.02
	Gamma-glutamylcyclotransferase	O75223	GGCT	21	3	3	19	0.0159574
	Myosin-9	P35579	MYH9	226.4	26	22	13	0.0158163
	Nucleolar and coiled-body phosphoprotein 1	Q14978	NOLC1	73.6	9	9	12	0.0157368
	DNA topoisomerase 1	P11387	TOP1	90.7	9	6	11	0.0156863
	Arginase-1	P05089	ARG1	34.7	5	5	16	0.015528
	Immunoglobulin heavy constant gamma 1	P01857	IGHG1	36.1	3	0	11	0.0151515
	Fructose-bisphosphate aldolase B	P05062	ALDOB	39.4	4	4	21	0.0137363
	Lysozyme C	P61626	LYZ	16.5	2	2	14	0.0135135
	Zinc-alpha-2-glycoprotein	P25311	AZGP1	34.2	4	4	15	0.0134228
	Vimentin	P08670	VIM	53.6	3	3	9	0.0128755
	ATP synthase subunit alpha, mitochondrial	P25705	ATP5F1A	59.7	7	7	16	0.0126582
	Caspase-14	P31944	CASP14	27.7	3	3	11	0.0123967
	Betaine--homocysteine S-methyltransferase 1	Q93088	BHMT	45	4	2	15	0.0123153
	Hydroxymethylglutaryl-CoA synthase, mitochondrial	P54868	HMGCS2	56.6	3	2	10	0.011811
	Interleukin enhancer-binding factor 3	Q12906	ILF3	95.3	8	8	10	0.0111857
	Alpha-adducin	P35611	ADD1	80.9	7	7	9	0.0108548
	Heterogeneous nuclear ribonucleoprotein U-like protein 2	Q1KMD3	HNRNPUL2	85.1	7	7	10	0.0107095
	Matrin-3	P43243	MATR3	94.6	9	9	10	0.0106257
	Nucleolar RNA helicase 2	Q9NR30	DDX21	87.3	7	6	10	0.0102171
	Alpha-actinin-1	P12814	ACTN1	103	9	6	10	0.0100897
	Peroxiredoxin-1	Q06830	PRDX1	22.1	2	1	11	0.0100503
	Smoothelin	P53814	SMTN	99	9	9	12	0.00981461
	Drebrin	Q16643	DBN1	71.4	5	5	8	0.00924499
	Immunoglobulin heavy constant gamma 4	P01861	IGHG4	35.9	3	0	11	0.00917431
	Unconventional myosin-Id	O94832	MYO1D	116.1	8	8	8	0.00795229
	S-adenosylmethionine synthase isoform type-1	Q00266	MAT1A	43.6	2	0	5	0.00759494
	ATP synthase subunit beta, mitochondrial	P06576	ATP5F1B	56.5	4	4	12	0.00756144
	Apolipoprotein A-I	P02647	APOA1	30.8	2	2	9	0.00749064
	Protein KRI1 homolog	Q8N9T8	KRI1	82.5	5	5	7	0.00711238
	Voltage-dependent anion-selective channel protein 1	P21796	VDAC1	30.8	2	2	15	0.00706714
	60 kDa heat shock protein, mitochondrial	P10809	HSPD1	61	4	4	10	0.0069808
	Aspartate aminotransferase, mitochondrial	P00505	GOT2	47.5	3	3	11	0.00697674
	Adenosylhomocysteinase	P23526	AHCY	47.7	2	2	6	0.00694444
	Alpha-enolase	P06733	ENO1	47.1	2	1	8	0.00691244
	Major vault protein	Q14764	MVP	99.3	5	5	6	0.00671892
	Desmocollin-1	Q08554	DSC1	99.9	3	3	5	0.00671141
	Regucalcin	Q15493	RGN	33.2	2	2	12	0.00668896
	Catenin alpha-1	P35221	CTNNA1	100	6	4	8	0.00662252
	Alpha-actinin-4	O43707	ACTN4	104.8	6	3	6	0.00658617
	ATP-dependent DNA/RNA helicase DHX36	Q9H2U1	DHX36	114.7	5	4	6	0.00595238
	Elongation factor 2	P13639	EEF2	95.3	3	3	5	0.00582751
	Protein CASC3	O15234	CASC3	76.2	3	3	5	0.0056899
	ATP-dependent RNA helicase DDX54	Q8TDD1	DDX54	98.5	4	4	5	0.00567537
	Unconventional myosin-Ic	O00159	MYO1C	121.6	6	6	6	0.0056444
	Zinc finger CCCH-type antiviral protein 1	Q7Z2W4	ZC3HAV1	101.4	4	4	6	0.00554324
	Putative heat shock 70 kDa protein 7	P48741	HSPA7	40.2	2	0	7	0.00544959
	AP-2 complex subunit alpha-1	O95782	AP2A1	107.5	5	4	5	0.00511771
	Ubiquitin carboxyl-terminal hydrolase 10	Q14694	USP10	87.1	4	4	6	0.00501253
	Protein TFG	Q92734	TFG	43.4	2	1	4	0.005
	DNA replication licensing factor MCM3	P25205	MCM3	90.9	4	4	5	0.0049505
	Serpin B12	Q96P63	SERPINB12	46.2	2	2	5	0.00493827
	Heterogeneous nuclear ribonucleoprotein U-like protein 1	Q9BUJ2	HNRNPUL1	95.7	3	3	4	0.0046729
	Myosin-10	P35580	MYH10	228.9	6	3	3	0.00455466
	ORC ubiquitin ligase 1	Q5W0B1	OBI1	81.1	3	3	4	0.00413223
	Aldehyde dehydrogenase, mitochondrial	P05091	ALDH2	56.3	2	2	6	0.00386847
	Probable ATP-dependent RNA helicase DDX27	Q96GQ7	DDX27	89.8	3	3	4	0.00376884
	U4/U6.U5 tri-snRNP-associated protein 1	O43290	SART1	90.2	3	3	4	0.00375
	DNA polymerase delta catalytic subunit	P28340	POLD1	123.6	4	4	4	0.00361337
	Heat shock protein 105 kDa	Q92598	HSPH1	96.8	2	2	2	0.0034965
	ATP-dependent RNA helicase DDX24	Q9GZR7	DDX24	96.3	3	3	3	0.00349243
	Keratinocyte proline-rich protein	Q5T749	KPRP	64.1	2	2	3	0.00345423
	Suprabasin	Q6UWP8	SBSN	60.5	2	2	8	0.00338983
	Filaggrin-2	Q5D862	FLG2	247.9	5	5	3	0.00334588
	Endoplasmic reticulum chaperone BiP	P11021	HSPA5	72.3	2	1	4	0.0030581
	Stress-70 protein, mitochondrial	P38646	HSPA9	73.6	2	2	6	0.00294551
	Protein-glutamine gamma-glutamyltransferase E	Q08188	TGM3	76.6	2	2	3	0.002886
	Nucleolin	P19338	NCL	76.6	2	2	2	0.0028169
	La-related protein 4	Q71RC2	LARP4	80.5	2	2	4	0.00276243
	CCR4-NOT transcription complex subunit 3	O75175	CNOT3	81.8	2	2	3	0.00265604
	Endoplasmin	P14625	HSP90B1	92.4	2	2	4	0.00249066
	ATP-binding cassette sub-family F member 1	Q8NE71	ABCF1	95.9	2	2	2	0.00236686
	AP-2 complex subunit beta	P63010	AP2B1	104.5	2	1	2	0.00213447
	Hornerin	Q86YZ3	HRNR	282.2	5	5	6	0.00210526
	ATP-citrate synthase	P53396	ACLY	120.8	2	2	3	0.00181653
	Splicing factor 3B subunit 3	Q15393	SF3B3	135.5	2	2	2	0.00164339
	Myosin-3	P11055	MYH3	223.8	2	0	2	0.00154639
	Filaggrin	P20930	FLG	434.9	3	3	4	0.000738734
Band 6	DNA polymerase delta catalytic subunit	P28340	POLD1	123.6	42	42	34	0.121951
	Albumin	P02768	ALB	69.3	21	21	36	0.0607553
	Regulator of nonsense transcripts 1	Q92900	UPF1	124.3	27	26	23	0.0469442
	Unconventional myosin-Ib	O43795	MYO1B	131.9	28	25	24	0.0431338
	Ankycorbin	Q9P0K7	RAI14	110	30	30	27	0.0377551
	Actin, cytoplasmic 1	P60709	ACTB	41.7	8	1	33	0.0293333
	ATP-dependent RNA helicase DHX30	Q7L2E3	DHX30	133.9	22	22	19	0.0242881
	Carbamoyl-phosphate synthase [ammonia], mitochondrial	P31327	CPS1	164.8	19	19	20	0.0226667
	Unconventional myosin-Ic	O00159	MYO1C	121.6	15	15	14	0.0225776
	Elongation factor 1-alpha 1	P68104	EEF1A1	50.1	4	0	10	0.021645
	Myosin-9	P35579	MYH9	226.4	39	30	19	0.0214286
	Kinesin heavy chain isoform 5A	Q12840	KIF5A	117.3	18	13	19	0.0193798
	Myosin phosphatase Rho-interacting protein	Q6WCQ1	MPRIP	116.5	16	15	17	0.017561
	Constitutive coactivator of PPAR-gamma-like protein 1	Q9NZB2	FAM120A	121.8	16	15	19	0.0169946
	Fructose-bisphosphate aldolase B	P05062	ALDOB	39.4	4	4	21	0.0164835
	Ataxin-2-like protein	Q8WWM7	ATXN2L	113.3	14	14	15	0.015814
	Ubiquitin-60S ribosomal protein L40	P62987	UBA52	14.7	2	0	14	0.015625
	Vimentin	P08670	VIM	53.6	5	5	14	0.0128755
	ATP synthase subunit alpha, mitochondrial	P25705	ATP5F1A	59.7	6	6	15	0.0126582
	Protein phosphatase 1 regulatory subunit 12A	O14974	PPP1R12A	115.2	9	8	10	0.0126214
	Ubiquitin carboxyl-terminal hydrolase 28	Q96RU2	USP28	122.4	10	10	10	0.0120706
	Annexin A2	P07355	ANXA2	38.6	3	1	9	0.0117994
	ATP synthase subunit beta, mitochondrial	P06576	ATP5F1B	56.5	5	5	13	0.0113422
	Apolipoprotein A-I	P02647	APOA1	30.8	3	3	13	0.011236
	Nucleolar and coiled-body phosphoprotein 1	Q14978	NOLC1	73.6	5	5	8	0.0100143
	Helicase MOV-10	Q9HCE1	MOV10	113.6	8	8	9	0.00997009
	Caprin-1	Q14444	CAPRIN1	78.3	5	5	7	0.00987306
	Smoothelin	P53814	SMTN	99	9	9	13	0.00981461
	Aldehyde dehydrogenase, mitochondrial	P05091	ALDH2	56.3	4	4	11	0.00967118
	Glutathione S-transferase A1	P08263	GSTA1	25.6	2	0	10	0.00900901
	Cytospin-A	Q69YQ0	SPECC1L	124.5	7	7	6	0.00895255
	SURP and G-patch domain-containing protein 2	Q8IX01	SUGP2	120.1	9	9	9	0.00831793
	Zinc finger RNA-binding protein	Q96KR1	ZFR	116.9	8	8	10	0.00744879
	Betaine--homocysteine S-methyltransferase 1	Q93088	BHMT	45	3	2	12	0.00738916
	LIM and calponin homology domains-containing protein 1	Q9UPQ0	LIMCH1	121.8	7	7	7	0.00738689
	Argininosuccinate synthase	P00966	ASS1	46.5	2	2	11	0.00728155
	Alpha-enolase	P06733	ENO1	47.1	3	1	12	0.00691244
	Immunoglobulin heavy constant gamma 1	P01857	IGHG1	36.1	2	0	7	0.00606061
	Hydroxymethylglutaryl-CoA synthase, mitochondrial	P54868	HMGCS2	56.6	2	2	7	0.00590551
	Myosin-10	P35580	MYH10	228.9	10	3	5	0.0055668
	60 kDa heat shock protein, mitochondrial	P10809	HSPD1	61	3	3	8	0.0052356
	S-adenosylmethionine synthase isoform type-1	Q00266	MAT1A	43.6	2	0	5	0.00506329
	MAP7 domain-containing protein 1	Q3KQU3	MAP7D1	92.8	4	4	6	0.00475624
	Aspartate aminotransferase, mitochondrial	P00505	GOT2	47.5	2	2	7	0.00465116
	Adenosylhomocysteinase	P23526	AHCY	47.7	2	2	6	0.00462963
	Serotransferrin	P02787	TF	77	2	2	4	0.00429799
	Pumilio homolog 1	Q14671	PUM1	126.4	4	2	3	0.00421585
	Poly [ADP-ribose] polymerase 1	P09874	PARP1	113	4	4	5	0.00394477
	Cytosolic 10-formyltetrahydrofolate dehydrogenase	O75891	ALDH1L1	98.8	3	3	6	0.00332594
	Heat shock cognate 71 kDa protein	P11142	HSPA8	70.9	2	1	4	0.00309598
	Constitutive coactivator of PPAR-gamma-like protein 2	Q9NX05	FAM120C	120.5	2	2	2	0.00273723
	La-related protein 1	Q6PKG0	LARP1	123.4	3	3	3	0.00273723
	Caprin-2	Q6IMN6	CAPRIN2	125.8	3	3	3	0.00266193
	Heterogeneous nuclear ribonucleoprotein U	Q00839	HNRNPU	90.5	2	2	2	0.00242424
	Splicing factor 3B subunit 2	Q13435	SF3B2	100.2	2	2	2	0.00223464
	RNA cytidine acetyltransferase	Q9H0A0	NAT10	115.7	2	2	2	0.00195122
	Ataxin-2	Q99700	ATXN2	140.2	2	2	2	0.00152323
	Hornerin	Q86YZ3	HRNR	282.2	3	3	3	0.00105263
	Myosin-3	P11055	MYH3	223.8	2	0	2	0.00103093
Band 7	Albumin	P02768	ALB	69.3	27	27	44	0.0837438
	Immunoglobulin kappa constant	P01834	IGKC	11.8	2	0	32	0.0280374
	Actin, cytoplasmic 1	P60709	ACTB	41.7	9	1	39	0.0266667
	Elongation factor 1-alpha 1	P68104	EEF1A1	50.1	4	0	10	0.021645
	Histone H4	P62805	H4C1	11.4	2	2	21	0.0194175
	Carbamoyl-phosphate synthase [ammonia], mitochondrial	P31327	CPS1	164.8	16	16	17	0.0193333
	S-adenosylmethionine synthase isoform type-1	Q00266	MAT1A	43.6	3	1	9	0.0151899
	Plectin	Q15149	PLEC	531.5	64	61	14	0.015158
	Hemoglobin subunit alpha	P69905	HBA1	15.2	2	2	19	0.0140845
	Fructose-bisphosphate aldolase B	P05062	ALDOB	39.4	4	4	19	0.0137363
	ATP synthase subunit alpha, mitochondrial	P25705	ATP5F1A	59.7	7	7	16	0.0126582
	Betaine--homocysteine S-methyltransferase 1	Q93088	BHMT	45	4	2	15	0.0123153
	Fibrinogen gamma chain	P02679	FGG	51.5	5	5	11	0.0110375
	Peroxiredoxin-1	Q06830	PRDX1	22.1	2	1	11	0.0100503
	Hornerin	Q86YZ3	HRNR	282.2	17	17	18	0.00947368
	Arginase-1	P05089	ARG1	34.7	3	3	10	0.00931677
	Immunoglobulin heavy constant gamma 4	P01861	IGHG4	35.9	3	0	11	0.00917431
	Immunoglobulin heavy constant gamma 1	P01857	IGHG1	36.1	3	0	11	0.00909091
	Fibrinogen beta chain	P02675	FGB	55.9	3	3	7	0.00814664
	Carbonic anhydrase 3	P07451	CA3	29.5	2	2	8	0.00769231
	Apolipoprotein A-I	P02647	APOA1	30.8	2	2	8	0.00749064
	Argininosuccinate synthase	P00966	ASS1	46.5	3	3	13	0.00728155
	Adenosylhomocysteinase	P23526	AHCY	47.7	2	2	6	0.00694444
	Alpha-enolase	P06733	ENO1	47.1	2	1	8	0.00691244
	ADP/ATP translocase 2	P05141	SLC25A5	32.8	2	2	14	0.00671141
	Zinc-alpha-2-glycoprotein	P25311	AZGP1	34.2	2	2	7	0.00671141
	Myosin-9	P35579	MYH9	226.4	13	10	7	0.00663265
	Hydroxymethylglutaryl-CoA synthase, mitochondrial	P54868	HMGCS2	56.6	2	2	7	0.00590551
	Annexin A2	P07355	ANXA2	38.6	2	1	6	0.00589971
	ATP synthase subunit beta, mitochondrial	P06576	ATP5F1B	56.5	3	3	8	0.00567108
	Immunoglobulin heavy constant alpha 1	P01876	IGHA1	37.6	2	1	5	0.00566572
	60 kDa heat shock protein, mitochondrial	P10809	HSPD1	61	2	2	6	0.0052356
	Heat shock cognate 71 kDa protein	P11142	HSPA8	70.9	3	1	6	0.00464396
	Vimentin	P08670	VIM	53.6	2	1	6	0.00429185
	Methanethiol oxidase	Q13228	SELENBP1	52.4	2	2	5	0.00423729
	Desmocollin-1	Q08554	DSC1	99.9	2	2	3	0.0033557
	Desmoglein-1	Q02413	DSG1	113.7	2	2	2	0.00190658
	Serine/arginine repetitive matrix protein 2	Q9UQ35	SRRM2	299.4	5	5	3	0.00181686
	Filaggrin-2	Q5D862	FLG2	247.9	3	3	4	0.00167294
	Myosin-10	P35580	MYH10	228.9	3	1	2	0.00151822
	Protein PRRC2C	Q9Y520	PRRC2C	316.7	3	3	1	0.00103591
