## Supplementary Table 2 for "Mitochondria-derived dsRNA-induced stress granules promote IRF3-mediated fibrotic responses"

### Sheet: Sheet1
Gene	Species	Forward Sequence	Reverse Sequence
18S	Homo sapiens	CGGCTACCACATCCAAGGAA	GCTGGAATTACCGCGGCT
ACTA2	Homo sapiens	AGGCACCCCTGAACCCCAA	CAGCACCGCCTGGATAGCC
COL1A1	Homo sapiens	GGCTTCCCTGGTCTTCCTGG	CCAGGGGGTCCAGCCAAT
TGFBR1	Homo sapiens	GCAGAGCTGTGAAGCCTTGAGA	TGCCTTCCTGTTGACTGAGTTG
TGFBR2	Homo sapiens	ATGACATCTCGCTGTAATGC	GGATGCCCTGGTGGTTGA
FN1	Homo sapiens	CTGAAAGACCAGCAGAGGCA	GTGTAGGGGTCAAAGCACGA
18s	Mus musculus	ACGGAAGGGCACCACCAGGA	CACCACCACCCACGGAATCG
Col1a1	Mus musculus	ATGTTCAGCTTTGTGGACCTC	CAGAAAGCACAGCACTCGC
